# Novel two-stage processes for optimal chemical production in microbes

**DOI:** 10.1101/803023

**Authors:** Kaushik Raj, Naveen Venayak, Radhakrishnan Mahadevan

## Abstract

Microbial metabolism can be harnessed to produce a broad range of industrially important chemicals. Often, three key process variables: **T**iter, **R**ate and **Y**ield (**TRY**) are the target of metabolic engineering efforts to improve microbial hosts toward industrial production. Previous research into improving the TRY metrics have examined the efficacy of having distinct growth and production stages to achieve enhanced productivity. However, these studies assumed a switch from a maximum growth to a maximum production phenotype. Hence, phenotypes with intermediate growth and chemical production for the growth and production stages of two-stage processes are yet to be explored. The impact of reduced growth rates on substrate uptake adds to the need for intelligent choice of operating points while designing two-stage processes. In this work, we develop a computational framework that scans the phenotypic space of microbial metabolism to identify ideal growth and production phenotypic targets, to achieve optimal TRY targets. Using this framework, with *Escherichia coli* as a model organism, we compare two-stage processes that use dynamic pathway regulation, with one-stage processes that use static intervention strategies, for different bioprocess objectives. Our results indicate that two-stage processes with intermediate growth during the production stage always result in optimal TRY values even in cases where substrate uptake is limited due to reduced growth during chemical production. By analyzing the flux distributions for the production enhancing strategies, we identify key reactions and reaction subsystems that require perturbation to achieve a production phenotype for a wide range of metabolites in *E. coli*. Interestingly, flux perturbations that increase phosphoenolpyruvate and NADPH availability are enriched among these production phenotypes. Furthermore, reactions in the pentose phosphate pathway emerge as key control nodes that function together to increase the availability of precursors to most products in *E. coli*. The inherently modular nature of microbial metabolism results in common reactions and reaction subsystems that need to be regulated to modify microbes from their target of growth to the production of a diverse range of metabolites. Due to the presence of these common patterns in the flux perturbations, we propose the possibility of a universal production strain.
