## Supplementary material for "Novel two-stage processes for optimal chemical production in microbes": Experimental substrate uptake data

### Sheet: Sheet1
Supplementary Data File - Experimental data for substrate uptake variation with growth rate in E. coli
Study [Reference in SI]	Specific glucose uptake rate (mmol/gdw.h)	Standard Deviation (if available)	Specific growth rate (1/h)	Standard Deviation (if available)	Strain Background	Experimental Conditions
Chubukov et al. (2014)	0.46	0.06	0	0	BW25113	Aerobic, 500mL Flask, M9, Batch
	0.9	0.07	0	0	BW25113
	1.3	0.1	0	0	BW25113
	4.27	0.34	0	0	BW25113
	0.75	0.09	0	0	BW25113
	0.53	0.07	0	0	BW25113
Rijsewijk et al. (2011)	8.26		0.61		BW25113	Aerobic, DeepWell Plate, M9, Batch
	8.16		0.6		BW25113
	8.11		0.54		BW25113
	7.74		0.55		BW25113
	7.3		0.56		BW25113
	7.36		0.56		BW25113
	6.87		0.46		BW25113
	7.28		0.53		BW25113
	7.15		0.52		BW25113
	7.12		0.53		BW25113
	6.9		0.51		BW25113
	7.86		0.54		BW25113
	8.06		0.54		BW25113
	7.37		0.54		BW25113
	6.33		0.46		BW25113
	5.27		0.32		BW25113
	7.48		0.55		BW25113
	7.13		0.55		BW25113
	6.68		0.47		BW25113
	6.9		0.55		BW25113
	7.49		0.57		BW25113
	9.13		0.59		BW25113
	7.44		0.54		BW25113
	8.2		0.58		BW25113
	8.8		0.66		BW25113
	7.11		0.52		BW25113
	7.05		0.51		BW25113
	7.31		0.55		BW25113
	7.21		0.55		BW25113
	6.51		0.47		BW25113
	8.95		0.56		BW25113
	7.77		0.54		BW25113
	7.99		0.54		BW25113
	6.84		0.52		BW25113
	8.26		0.54		BW25113
	4.76		0.4		BW25113
	8.13		0.49		BW25113
	5.11		0.44		BW25113
	8.14		0.5		BW25113
	7.03		0.55		BW25113
	6.45		0.44		BW25113
	7.66		0.55		BW25113
	6.39		0.55		BW25113
	8.32		0.57		BW25113
	7.24		0.49		BW25113
	5.52		0.45		BW25113
	7.72		0.56		BW25113
	8.1		0.55		BW25113
	6.71		0.53		BW25113
	8.3		0.56		BW25113
	7.23		0.55		BW25113
	6.98		0.55		BW25113
	7.81		0.54		BW25113
	7.41		0.5		BW25113
	7.75		0.57		BW25113
	7.42		0.49		BW25113
	8.09		0.55		BW25113
	7.54		0.53		BW25113
	7.93		0.52		BW25113
	7.03		0.5		BW25113
	6.38		0.5		BW25113
	7.65		0.52		BW25113
	7.31		0.51		BW25113
	7.73		0.54		BW25113
	7.95		0.55		BW25113
	8.85		0.59		BW25113
	6.88		0.51		BW25113
	6.64		0.53		BW25113
	8.1		0.5		BW25113
	7.21		0.53		BW25113
	6.84		0.52		BW25113
	7.42		0.54		BW25113
	7.69		0.5		BW25113
	7.5		0.55		BW25113
	8.26		0.55		BW25113
	7.74		0.58		BW25113
	7.02		0.56		BW25113
	6.73		0.48		BW25113
	7		0.51		BW25113
	6.84		0.52		BW25113
	7.96		0.53		BW25113
	6.95		0.51		BW25113
	6.93		0.55		BW25113
	7.68		0.54		BW25113
	7.1		0.51		BW25113
	8.78		0.5		BW25113
	7.43		0.54		BW25113
	6.61		0.51		BW25113
	4.12		0.35		BW25113
	7.55		0.56		BW25113
	7.6		0.52		BW25113
	6.29		0.53		BW25113
	6.22		0.54		BW25113
	4.01		0.32		BW25113
	6.35		0.44		BW25113
	8.8		0.53		BW25113
Fong et al. (2006)	8.8	0.5	0.63	0.03	MG1655	Aerobic, 500mL Flask, M9, Batch (Some strains were taken through ALE)
	2.3	0.1	0.17	0	MG1655
	5.8	0.3	0.34	0.06	MG1655
	5.6	0.5	0.53	0.03	MG1655
	3	0	0.22	0.01	MG1655
	8.1	0.1	0.55	0.04	MG1655
	7.8	0.3	0.56	0.01	MG1655
	9.1	0.9	0.58	0.02	MG1655
	10.3	0.6	0.64	0.04	MG1655
	8.6	0.5	0.66	0	MG1655
	2.7	0	0.18	0.02	MG1655
	7.8	0.8	0.51	0.02	MG1655
	7.3	0.3	0.49	0.02	MG1655
Perrenoud et al. (2005)	7.6	0.2	0.65	0.01	BW25113	Aerobic, 500mL Flask, M9, Batch
	7.2	0.2	0.6	0.01	BW25113
	7.4	0.1	0.61	0.01	BW25113
	8.1	0.3	0.65	0.01	BW25113
	2.5	0.2	0.25	0.01	BW25113
	2.7	0.1	0.27	0.01	BW25113
	7.7	0.5	0.61	0.01	BW25113
	7.1	0	0.6	0	BW25113
	11.6	0.5	0.9	0.04	MC4100
	9.4	0.5	0.66	0.01	MC4100
	10.9	0.6	0.85	0.02	FB8
	7.1	1.8	0.52	0.11	FB8
	8.1	0.1	0.5	0.01	CA8000
	2.7	0.3	0.25	0.03	CA8000
	8.6	0.9	0.64	0.04	RZ7350
	8.3	0.2	0.67	0.01	RZ7350
	9.9	0.6	0.71	0.03	PP6
	9.9	0.5	0.75	0.02	PP6
Sauer et al. (2004)	7.5	0.5	0.67	0.01	MG1655	Aerobic, 500mL Flask, M9, Batch
	8.4	0.2	0.52	0.04	MG1655
	8.7	0.5	0.52	0.04	MG1655
	2.9	0.1	0.18	0.02	MG1655
Fischer et al. (2004	11	0.5	0.82	0.02	MG1655	Aerobic, Bioreactor, M9, Batch
	7.1	0.5	0.65	0.03	MG1655	Aerobic, 500mL Flask, M9, Batch
	8	0.6	0.61	0.04	MG1655	Aerobic, DeepWell Plate, M9, Batch
Covert et al. (2004)	9.02161	0.225679	0.709364	0.01	MG1655	Aerobic, 500mL Flask, M9, Batch
	9.56462	0.317317	0.685853	0.011	MG1655
	8.38086	0.293172	0.634664	0.007	MG1655
	9.29246	0.585241	0.648364	0.018	MG1655
	8.45407	0.611874	0.636435	0.036	MG1655
	9.59951	0.40005	0.636782	0.007	MG1655
	9.27856	0.394609	0.724437	0.001	MG1655
